# Comparative transcriptomics of the *Drosophila* olfactory subsystems identifies a support cell-expressed Osiris protein required for pheromone sensing

**DOI:** 10.1101/2022.03.09.483212

**Authors:** Marta Scalzotto, Renny Ng, Steeve Cruchet, Michael Saina, Jan Armida, Chih-Ying Su, Richard Benton

## Abstract

The nose of most animals comprises multiple sensory subsystems, which are defined by the expression of different olfactory receptor families. *Drosophila melanogaster* antennae comprise two morphologically and functionally distinct subsystems that express Odorant receptors (Ors) or Ionotropic receptors (Irs). Although these receptors have been thoroughly characterized in this species, the subsystem-specific expression and roles of other genes are much less well-understood. Here we generate subsystem-specific transcriptomic datasets to identify hundreds of genes, encoding diverse protein classes, that are selectively enriched in either Or or Ir subsystems. Using single-cell antennal transcriptomic data and RNA *in situ* hybridization, we find most neuronal genes – other than sensory receptor genes – are broadly expressed within the subsystems. By contrast, we identify many non-neuronal genes that exhibit highly selective cell-type expression, revealing substantial molecular heterogeneity in the non-neuronal cellular components of these olfactory subsystems. We characterize one Or subsystem-specific non-neuronal molecule, Osiris 8 (Osi8), a conserved member of a large family of insect transmembrane proteins. Osi8 is expressed in tormogen support cells that are associated with pheromone sensing neurons. Loss of Osi8 abolishes high sensitivity neuronal responses to pheromone ligands. Together this work identifies a new protein required for insect pheromone detection, emphasizes the importance of support cells in sensory responses, and provides a resource for future characterization of other olfactory subsystem-specific genes.
