## Supplementary material for "Comparative transcriptomics of the *Drosophila* olfactory subsystems identifies a support cell-expressed Osiris protein required for pheromone sensing": Table S2

### Sheet: Table S2
		Fly Cell Atlas antennal support cell clusters
logFC (ato/amos) (Table S1)	Gene	I1	I2	I3	I4	I5	I6	I7	I8	I9	I10	I11	I12	I13	I14		O1	O2	O3	O4	O5	O6	O7		Known cell type?
9.66323	Obp59a											1													sacculus tormogen (?) (PMID 27845621, 30230472)
9.44243	a5												1	1
9.16532	AOX4												1
9.06727	Os-C			1	1	1	1	1	1	1			1	1
7.58531	CG30033			1	1
7.45923	Cyp313a4			1	1	1	1		1
6.8406	CG34456											1
6.23308	Obp84a												1	1											thecogen (PMID 27845621)
6.1897	a10	1	1	1	1	1	1	1	1	1		1	1	1
5.98194	CG6870	1
5.74948	Obp58b											1
5.56852	yellow-e	1
5.31119	ZnT35C				1
5.20641	CG31826							1					1
5.18803	CG5958			1	1	1	1		1
4.96707	CG42326	1										1	1
4.8816	CG13285											1
4.71181	CG42246												1	1
4.68771	CG7695								1				1
4.45093	Amt	1	1		1			1	1			1	1
4.32447	CG5535												1	1
4.0913	CG6652	1	1	1	1	1		1	1	1			1	1
3.91136	pinta		1		1				1	1			1
3.87011	AANAT1			1	1	1	1		1
3.77401	CG5910			1	1			1	1				1	1
3.70362	CG1227		1										1	1
3.64724	CG30259											1
3.6193	CG17544	1	1	1	1	1	1	1	1	1		1	1	1
3.53394	CG44085	1	1		1			1							1
3.41416	qin				1				1		1		1
3.2313	ZnT77C	1								1	1		1
3.17155	fz3	1	1	1	1	1	1	1	1				1	1
3.02179	CG33159												1	1
3.01938	CG11368												1	1
2.98296	salm									1	1
2.96414	CG31100			1	1	1	1	1	1	1	1
2.93675	CG14518												1	1
2.92502	CG5065	1						1	1
2.85579	OdsH			1
2.81889	mtg	1		1				1	1	1				1
2.68464	Sytalpha	1			1
2.50469	Mst36Fa											1
2.48876	Ir							1	1				1
2.48638	Achl	1	1	1	1	1	1	1	1	1	1	1	1	1
2.47359	CG32260									1	1		1	1
2.44174	nvd	1			1			1	1
2.38581	pyd3	1	1	1	1	1	1	1	1	1					1
2.37437	nompA												1												thecogen (PMID 11239432,27845621)
2.37239	slow			1								1
2.36348	CG3014	1	1		1			1	1				1
2.30807	CG9864		1		1							1		1
2.28108	CG14153											1
2.25453	Ndae1	1	1	1	1	1	1	1	1	1								1
2.22469	CG10357	1	1	1	1	1	1	1	1	1
2.2235	hdly												1	1	1
2.21033	CG10513											1
2.18907	CG12986													1
2.18339	wb	1	1		1			1										1
2.18171	mal												1
2.18013	CG1146								1						1
2.16432	CG4301										1
2.11577	CG32816													1
	Total Ir subsystem markers	20	15	18	25	13	12	20	24	14	7	15	29	20	4		0	2	0	0	0	0	0
-2.14242	btd																1	1	1		1	1
-2.20006	CG17919																					1	1
-2.20564	Sobp	1	1															1				1	1
-2.23178	CG9447		1	1			1					1					1	1
-2.25484	Galphaf																1
-2.30225	CG7896																					1
-2.30814	CG32447	1															1	1
-2.35527	fw																					1
-2.37106	Ude																1	1	1	1	1	1	1
-2.39141	HLHm3										1								1			1
-2.40404	CG12268																1	1	1	1		1	1
-2.42323	CG7208																1
-2.42942	CG31038												1					1	1			1	1
-2.62589	Obp57a																						1
-2.66995	Hf																1	1	1			1	1
-2.79889	Jhedup																	1			1		1
-2.89572	jhamt																			1
-2.97986	CG33110																		1			1	1
-3.50077	Cht10																	1
-3.50443	Osi8						1										1		1
-3.57023	lush (Obp76a)																1		1	1
-3.77242	CG13659																1		1	1
-3.86262	unpg																				1
-4.19029	CG32104																1		1	1	1		1
-4.32307	CG15553																			1	1
-4.6898	Obp19a																	1			1	1	1
-4.69456	CG1394																	1
-4.75563	Tdc1																					1
-4.76605	Snmp2																	1			1		1
-4.80268	CG32040												1				1
-5.17159	Sp1					1	1										1	1	1	1	1	1	1
-5.31692	OS9																1	1	1			1	1
-5.67858	CG31288																1
-5.93379	CG9519																1	1	1
-6.12835	Obp69a																1		1	1			1
-6.21124	Obp83b																1		1	1			1
-6.29953	Obp83a																1		1	1			1
	Total Or subsystem markers	2	2	1	0	1	3	0	0	0	1	1	2	0	0		20	16	17	11	9	15	17
